# Predicting potentially permissive substitutions that improve the fitness of A(H1N1)pdm09 viruses bearing the H275Y NA substitution

**DOI:** 10.1101/2021.03.21.436293

**Authors:** Rubaiyea Farrukee, Vithiagaran Gunalan, Sebastian Maurer-Stroh, Patrick C. Reading, Aeron C. Hurt

## Abstract

Oseltamivir-resistant influenza viruses arise due to amino-acid mutations in key residues, but these changes often reduce their replicative and transmission fitness. Widespread oseltamivir-resistance has not yet been observed in A(H1N1)pdm09 viruses. However, it is known that permissive mutations in the neuraminidase (NA) of former seasonal A(H1N1) viruses from 2007-2009 buffered the detrimental effect of the NA H275Y mutation, resulting in fit oseltamivir-resistant viruses that circulated widely. This study explored two approaches to predict permissive mutations that may enable a fit H275Y A(H1N1)pdm09 variant to arise.

A computational approach used phylogenetic and *in silico* protein stability analyses to predict potentially permissive mutations, which were then evaluated by *in vitro* NA enzyme activity and expression analysis, followed by *in vitro* replication. The second approach involved the generation of a virus library which encompassed all possible individual 2.9 × 10^4^ codon mutations in the NA whilst keeping H275Y fixed. To select for variant viruses with the greatest fitness, the virus library was serially passaged in ferrets (via contact and aerosol transmission) and resultant viruses were deep sequenced.

The computational approach predicted three NA permissive mutations, and even though they only offset the *in vitro* impact of H275Y on NA enzyme expression by 10%, they could restore replication fitness of the H275Y variant in A549 cells. In our experimental approach, a diverse virus library (97% of 8911 possible single amino-acid substitutions were sampled) was successfully transmitted through ferrets, and sequence analysis of resulting virus pools in nasal washes identified three mutations that improved virus transmissibility. Of these, one NA mutation, I188T, has been increasing in frequency since 2017 and is now present in 90% of all circulating A(H1N1)pdm09 viruses.

Overall, this study provides valuable insights into the evolution of the influenza NA protein and identified several mutations that may potentially facilitate the emergence of a fit H275Y A(H1N1)pdm09 variant.
