## Supplementary Table S2 for "Predicting potentially permissive substitutions that improve the fitness of A(H1N1)pdm09 viruses bearing the H275Y NA substitution"

### Sheet: Replicate_1_internal genes
Group	id	Gene	Position	Ref	Var	Cons	Cov	Reads1	Reads2	Freq	P-value
replicate_1_AC	20832D10	HA	1131	A	G	R	5856	5791	61	0.0104	1.1519e-13
replicate_1_AC	20832D10	HA	1623	G	A	R	5939	5877	60	0.0101	2.1462e-13
replicate_1_AC	20832D10	MP1	105	G	A	R	7016	4389	2617	0.3734	0
replicate_1_AC	20832D10	MP1	779	A	T	T	5823	4	5805	0.9969	0
replicate_1_AC	20832D10	MP1	780	A	C	C	5795	2	5788	0.9988	0
replicate_1_AC	20832D10	NS	364	G	A	R	5938	5795	140	0.0236	5.3507e-36
replicate_1_AC	20832D10	NS	729	G	A	R	3928	3883	40	0.0102	1.3866e-09
replicate_1_AC	20832D10	NS	849	C	A	M	2523	2489	30	0.0119	1.1417e-07
replicate_1_AC	20832D10	PA	646	G	A	R	5716	5475	237	0.0415	8.7261e-65
replicate_1_AC	20832D10	PA	1478	A	C	M	5840	5757	77	0.0132	4.8289e-18
replicate_1_AC	20832D10	PB2	314	C	T	Y	5324	5241	81	0.0152	3.6547e-19
replicate_1_AC	20832D10	PB2	750	G	A	R	5465	5152	311	0.0569	2.3794e-87
replicate_1_AC	20832D10	PB2	957	C	T	Y	5246	4747	498	0.0949	5.3741e-146
replicate_1_AC	20832D10	PB2	1896	A	G	R	5327	5061	265	0.0497	2.4145e-73
Replicate_1_DC2	21551D6	MP1	780	A	C	C	5798	1	5795	0.9995	0
Replicate_1_DC2	21551D6	PA	1262	G	T	K	6003	5925	77	0.0128	3.4267e-17
Replicate_1_DC2	21551D6	PA	1478	A	C	M	5925	5817	99	0.0167	3.2847e-24
Replicate_1_DC1	96815D3	HA	373	G	A	R	253	248	5	0.0198	0.030633
Replicate_1_DC1	96815D3	NS	679	G	T	K	285	278	6	0.0211	0.015214
Replicate_1_DC2	21551D6	MP1	779	A	T	T	5836	0	5822	0.9976	0
Replicate_1_EI	97346D3	MP1	779	A	T	T	5922	2	5903	0.9968	0
Replicate_1_EI	97346D3	MP1	780	A	C	C	5918	0	5916	0.9997	0
Replicate_1_EI	97346D3	NS	849	C	A	M	2383	2350	27	0.0113	7.6188e-07
Replicate_1_EI	97346D3	PA	1967	A	G	R	5119	5042	76	0.0148	8.8601e-18
Replicate_1_EI	97346D3	PB1	186	T	C	Y	4719	4667	49	0.0104	3.1725e-11

### Sheet: Replicate_2_internal_genes
group	id	Gene	Position	Ref	Var	Cons	Cov	Reads1	Reads2	Freq	P-value
replicate_2_AC	21145D9	MP1	779	A	T	T	6311	2	6300	0.9983	0
replicate_2_AC	21145D9	MP1	780	A	C	C	6284	1	6281	0.9995	0
replicate_2_AC	21145D9	NS	729	G	A	R	3520	3455	55	0.0155	9.3362e-14
replicate_2_AC	21145D9	NS	773	C	T	Y	3980	3868	58	0.0146	1.3573e-14
replicate_2_AC	21145D9	NS	777	C	A	M	4270	4222	43	0.0101	1.2737e-09
replicate_2_AC	21145D9	NS	849	C	A	M	2579	2519	57	0.0221	2.2944e-15
replicate_2_AC	21145D9	PA	1478	A	C	M	6098	6016	71	0.0116	1.4385e-15
replicate_2_AC	21145D9	PB1	2229	C	T	Y	3048	2985	62	0.0203	9.348e-16
replicate_2_AC	21145D9	PB2	255	A	G	R	5512	5401	111	0.0201	1.2122e-27
replicate_2_DC2	21580D10	HA	177	C	T	Y	6036	3217	2818	0.4669	0
replicate_2_DC2	21580D10	MP1	779	A	T	T	5888	0	5868	0.9966	0
replicate_2_DC2	21580D10	MP1	780	A	C	C	5847	2	5844	0.9995	0
replicate_2_DC2	21580D10	PA	1478	A	C	M	5681	5563	113	0.0199	3.2897e-28
replicate_2_DC2	21580D10	PB1	216	A	G	R	5066	4999	66	0.013	4.9588e-15
replicate_2_DC1	20689D5	HA	980	C	A	M	5868	5363	494	0.0842	3.7251e-144
replicate_2_DC1	20689D5	MP1	779	A	T	T	5917	1	5903	0.9976	0
replicate_2_DC1	20689D5	MP1	780	A	C	C	5867	0	5865	0.9997	0
replicate_2_DC1	20689D5	NS	773	C	T	Y	4279	4225	47	0.011	1.0858e-10
replicate_2_DC1	20689D5	NS	849	C	A	M	2151	2125	25	0.0116	2.6604e-06
replicate_2_DC1	20689D5	NP	885	T	C	Y	5778	5706	71	0.0123	2.1764e-16
replicate_2_DC1	20689D5	PA	891	C	T	Y	5210	4918	292	0.056	1.2893e-81
replicate_2_DC1	20689D5	PB2	334	C	T	Y	5244	5188	55	0.0105	4.6138e-12
replicate_2_DC1	20689D5	PB2	2217	G	A	R	4427	4227	200	0.0452	3.0503e-55
replicate_2_EI	21015D3	HA	40	A	G	R	3654	3541	111	0.0304	5.3229e-30
replicate_2_EI	21015D3	MP1	114	T	C	Y	7116	7035	79	0.0111	6.3407e-17
replicate_2_EI	21015D3	MP1	779	A	T	T	6053	0	6042	0.9982	0
replicate_2_EI	21015D3	MP1	780	A	C	C	6015	2	6012	0.9995	0
replicate_2_EI	21015D3	NS	776	G	A	R	3966	3920	42	0.0106	3.9377e-10
replicate_2_EI	21015D3	NS	849	C	A	M	2857	2809	41	0.0144	9.4415e-11
replicate_2_EI	21015D3	PA	1478	A	C	M	6019	5879	133	0.0221	6.8747e-33
replicate_2_EI	21015D3	PB2	1414	G	A	R	5796	5729	65	0.0112	9.4951e-15

### Sheet: Replicate_3_internal genes
Group	id	Gene	Position	Ref	Var	Cons	Cov	Reads1	Reads2	Freq	P-value
Replicate_3_AC	21558D10	MP1	779	A	T	T	6467	2	6457	0.9985	0
Replicate_3_AC	21558D10	MP1	780	A	C	C	6436	1	6434	0.9997	0
Replicate_3_AC	21558D10	NS	105	G	A	R	7056	6983	71	0.0101	8.3684e-15
Replicate_3_AC	21558D10	NS	772	G	T	K	4280	4218	56	0.0131	3.8837e-13
Replicate_3_AC	21558D10	NS	849	C	A	M	2806	2774	29	0.0103	2.1725e-07
Replicate_3_AC	21558D10	NP	691	A	G	R	6729	6658	71	0.0106	1.4625e-15
Replicate_3_AC	21558D10	PA	1478	A	C	M	6479	6320	148	0.0228	3.4974e-37
Replicate_3_AC	21558D10	PA	1734	C	A	M	6124	5856	264	0.0431	1.7189e-71
replicate_3_DC1	20780D6	HA	505	G	A	R	6171	5845	325	0.0527	5.9475e-90
replicate_3_DC1	20780D6	HA	1002	A	G	R	5800	5685	113	0.0195	3.3259e-28
replicate_3_DC1	20780D6	HA	1472	C	T	Y	6180	6020	157	0.0254	8.3279e-40
replicate_3_DC1	20780D6	MP1	779	A	T	T	6217	3	6207	0.9984	0
replicate_3_DC1	20780D6	MP1	780	A	C	C	6171	1	6166	0.9992	0
replicate_3_DC1	20780D6	NS	849	C	A	M	2557	2522	30	0.0117	1.1428e-07
replicate_3_DC1	20780D6	NP	419	C	T	Y	5736	5533	203	0.0354	1.3628e-54
replicate_3_DC1	20780D6	NP	882	C	T	Y	6135	5942	192	0.0313	4.785e-50
replicate_3_DC1	20780D6	PA	531	T	C	Y	5923	5859	63	0.0106	3.3232e-14
replicate_3_DC1	20780D6	PA	1478	A	C	M	5964	5869	90	0.0151	1.1431e-21
replicate_3_DC1	20780D6	PB2	513	A	G	R	5740	3600	2140	0.3728	0
replicate_3_DC2	97370D4	HA	505	G	A	R	6408	5373	1033	0.1612	1.0218e-317
replicate_3_DC2	97370D4	MP1	779	A	T	T	6178	2	6164	0.9979	0
replicate_3_DC2	97370D4	MP1	780	A	C	C	6149	0	6145	0.9995	0
replicate_3_DC2	97370D4	NS	49	C	T	Y	6018	5898	120	0.0199	3.5437e-29
replicate_3_DC2	97370D4	NS	849	C	A	M	2410	2368	36	0.0149	2.399e-09
replicate_3_DC2	97370D4	PA	1478	A	C	M	5982	5869	106	0.0177	3.3775e-26
replicate_3_DC2	97370D4	PB1	186	T	C	Y	5374	5250	121	0.0225	1.5958e-30
replicate_3_DC2	97370D4	PB1	504	G	A	R	5251	5049	200	0.0381	9.1135e-54
replicate_3_DC2	97370D4	PB1	822	G	T	K	5471	5355	110	0.0201	2.3333e-27
replicate_3_DC2	97370D4	PB2	513	A	G	R	5887	5555	328	0.0557	2.0316e-92
replicate_3_DC2	97370D4	PB2	2126	G	A	R	6075	5894	181	0.0298	8.0812e-47
replicate_3_EI	21035D3	MP1	779	A	T	T	6161	2	6146	0.9976	0
replicate_3_EI	21035D3	MP1	780	A	C	C	6131	0	6128	0.9995	0
replicate_3_EI	21035D3	NS	849	C	A	M	2425	2373	48	0.0198	9.1284e-13
replicate_3_EI	21035D3	PB1	186	T	C	Y	4845	4781	64	0.0132	2.4426e-15
replicate_3_EI	21035D3	PB1	822	G	T	K	5060	5001	56	0.0111	2.4854e-12

### Sheet: Replicate_4_internal genes
Group	id	Gene	Position	Ref	Var	Cons	Cov	Reads1	Reads2	Freq	P-value
Replicate_4_AC	20749D7	NA	1392	A	T	W	2899	2839	56	0.0193	4.6261e-15
Replicate_4_AC	20749D7	MP1	779	A	T	T	6220	2	6210	0.9984	0
Replicate_4_AC	20749D7	MP1	780	A	C	C	6147	1	6144	0.9995	0
Replicate_4_AC	20749D7	PA	1033	C	T	Y	6063	5998	62	0.0102	3.5986e-13
Replicate_4_AC	20749D7	PB1	1980	T	C	Y	5653	5581	71	0.0126	2.1673e-16
replicate_4_DC1	20875D7	MP1	779	A	T	T	6021	0	6013	0.9987	0
replicate_4_DC1	20875D7	MP1	780	A	C	C	5965	3	5960	0.9992	0
replicate_4_DC1	20875D7	NS	366	G	A	R	6087	5997	84	0.0138	4.2136e-19
replicate_4_DC1	20875D7	NS	849	C	A	M	2770	2732	33	0.0119	1.6869e-08
replicate_4_DC1	20875D7	NP	279	G	A	R	5454	4557	893	0.1638	1.7286e-275
replicate_4_DC1	20875D7	PA	1478	A	C	M	5704	5611	87	0.0153	7.8401e-21
replicate_4_DC1	20875D7	PB1	1390	G	A	R	5113	5059	52	0.0102	2.8767e-11
replicate_4_DC1	20875D7	PB1	1872	T	C	Y	5360	5230	129	0.0241	7.7505e-33
replicate_4_DC2	20938D4	PA	1232	T	C	Y	403	393	10	0.0248	0.00092292
replicate_4_EI	21611D3	MP1	247	G	T	K	6238	6160	71	0.0114	1.4443e-15
replicate_4_EI	21611D3	MP1	779	A	T	T	5594	1	5577	0.997	0
replicate_4_EI	21611D3	MP1	780	A	C	C	5573	6	5562	0.9978	0
replicate_4_EI	21611D3	NS	849	C	A	M	1789	1758	28	0.0156	5.0597e-08
replicate_4_EI	21611D3	PA	582	C	A	M	4489	4437	47	0.0105	1.0914e-10
replicate_4_EI	21611D3	PB1	8	T	C	Y	1263	1249	14	0.0111	0.00047321
replicate_4_EI	21611D3	PB1	224	A	G	R	4130	4015	114	0.0276	1.1446e-29
replicate_4_EI	21611D3	PB2	700	T	C	Y	4318	4274	44	0.0102	6.9091e-10

### Sheet: Control
Group	id	Gene	Position	Ref	Var	Cons	Cov	Reads1	Reads2	Freq	P-value
inoculum	inoc-ful	NA	630	T	C	Y	5998	5906	85	0.0142	2.8864e-20
inoculum	inoc-ful	NA	1287	G	T	K	5482	5403	61	0.0111	1.141e-13
inoculum	inoc-ful	MP1	779	A	T	T	6614	0	6598	0.9976	0
inoculum	inoc-ful	MP1	780	A	C	C	6581	1	6579	0.9997	0
Control_DC1	97609D3F	MP1	779	A	T	T	6182	0	6167	0.9977	0
Control_DC1	97609D3F	MP1	780	A	C	C	6187	2	6180	0.999	0
Control_DC1	97609D3F	NS	106	C	A	M	6335	6246	89	0.014	1.791e-20
Control_DC1	97609D3F	NS	849	C	A	M	2245	2211	33	0.0147	1.6537e-08
Control_DC1	97609D3F	PA	1599	A	G	R	5936	5764	171	0.0288	4.4276e-45
Control_DC1	97609D3F	PB2	1106	G	A	R	5970	5801	168	0.0281	3.4115e-44
Control_EI	97568D6F	HA	519	T	A	W	5226	5102	118	0.0226	1.1477e-29
Control_EI	97568D6F	HA	996	C	T	Y	5163	5040	119	0.023	5.8677e-30
Control_EI	97568D6F	MP1	779	A	T	T	5971	2	5959	0.998	0
Control_EI	97568D6F	MP1	780	A	C	C	5943	2	5938	0.9992	0
Control_EI	97568D6F	NS	419	G	A	R	6067	5989	75	0.0124	1.1974e-16
Control_EI	97568D6F	PB1	582	C	T	Y	3725	3682	43	0.0115	2.0792e-10
Control_EI	97568D6F	PB1	792	A	G	R	3559	3460	99	0.0278	1.8213e-26
Control_EI	97568D6F	PB1	2085	A	G	R	5492	5399	73	0.0133	6.0654e-17
